# Machine Learning Approaches Identify Genes Containing Spatial Information from Single-Cell Transcriptomics Data

**DOI:** 10.1101/818393

**Authors:** Phillipe Loher, Nestoras Karathanasis

## Abstract

**Motivation:** We participated in the DREAM Single Cell Transcriptomics Challenge. The challenge’s focus was two-fold; a) to identify the top 60, 40 and 20 genes that contain the most spatial information, and b) to reconstruct the 3-D arrangement of the D. melanogaster embryo using information from those genes.

**Results:** We developed two independent approaches, leveraging machine learning models from Lasso and Deep Neural Networks, that we successfully apply to high-dimensional single-cell sequencing data. Our methods allowed us to achieve top performance when compared to the ground truth. Among ~40 participating teams, the resulting solutions placed 10th, 6th, and 4th in the three DREAM sub-challenges #1, #2 and #3, respectively. Notably, for the Lasso approach we introduced a feature selection technique, Lasso-TopX, that allows a user to define a specific number of features they are interested in and the Neural Network approach utilizes weak supervision for linear regression to accommodate for uncertain or probabilistic training labels. Furthermore, we identified novel *D. melanogaster* genes that carry important positional information and were not previously suspected. Lastly, we show how the indirect use of the full datasets’ information can lead to data leakage and generate bias in overestimating the model’s performance.

**Availability:** https://github.com/TJU-CMC-Org/SingleCell-DREAM/.
