## Supplementary Table S1 for "Machine Learning Approaches Identify Genes Containing Spatial Information from Single-Cell Transcriptomics Data"

### Sheet: SupplementaryTableS1_TopGenes
Genes identified by the feature selection processes. Genes selected by LASSO or DNN workflows are shown. Genes were selected using either the expression of all or only the inSitu genes.
Columns
Top_allGenes_Lasso	The genes identified using the modified LASSO workflow and all RNAseq Single Cell data. The genes are sorted by the level of importance using the RankSum statistic.
Top_allGenes_NNs	The genes identified using the Deep Neural Nets workflow and all RNAseq Single Cell data. The genes are not sorted by level of importance.
Top_inSituGenes_Lasso	The genes identified using the modified LASSO workflow and the expression of the inSitu genes. The genes are sorted by the level of importance using the RankSum statistic.
Top_inSituGenes_NNs	The genes identified using the Deep Neural Nets workflow and the expression of the inSitu genes. The genes are not sorted by level of importance.
CV	The cross validation fold id used for testing
numFeatures	The number of features selected
Top_allGenes_Lasso	Top_allGenes_NNs	Top_inSituGenes_Lasso	Top_inSituGenes_NNs	CV	numFeatures
CG5059	Btk29A	croc	Ance	1	20
byn	CG15628	oc	Antp	1	20
CG3502	CG3502	CG8147	Btk29A	1	20
veil	CG43085	Ilp4	CG43394	1	20
Ilp4	CG5059	twi	CG8147	1	20
CG8147	CG8147	disco	Cyp310a1	1	20
Optix	Cyp310a1	gt	Doc2	1	20
cv-2	Doc2	Cyp310a1	Doc3	1	20
CG5888	Ilp4	Doc2	Ilp4	1	20
Cyp310a1	bxd	Ance	Mes2	1	20
twi	byn	Doc3	croc	1	20
CG43085	dpp	run	htl	1	20
ImpL3	htl	aay	noc	1	20
Hsp83	iab-4	htl	nub	1	20
Cys	iab-8	Mes2	oc	1	20
oc	noc	cad	sna	1	20
CG11905	nub	kni	tsh	1	20
CG15628	pnr	knrl	twi	1	20
ltl	tsh	sna	zen	1	20
Doc2	veil	tsh	zfh1	1	20
CG5059	Ance	croc	Ama	1	40
byn	Atx-1	oc	Ance	1	40
veil	Btk29A	CG8147	Antp	1	40
CG3502	CG15628	exex	Btk29A	1	40
Ilp4	CG3502	disco	CG43394	1	40
CG8147	CG43085	Ilp4	CG8147	1	40
CG11905	CG43394	Ance	Cyp310a1	1	40
CG15628	CG5059	Cyp310a1	D	1	40
Optix	CG5888	cad	Doc2	1	40
ImpL3	CG8147	twi	Doc3	1	40
Cys	Cyp310a1	tsh	Ilp4	1	40
Doc2	Cys	gk	ImpE2	1	40
twi	Doc2	aay	ImpL2	1	40
cv-2	Doc3	Doc2	Kr	1	40
CG5888	Hsp83	run	Mdr49	1	40
Cyp310a1	Ilp4	Doc3	Mes2	1	40
CG43085	Mes2	Dfd	Traf4	1	40
Hsp83	Optix	htl	aay	1	40
oc	abd-A	gt	brk	1	40
ltl	bl	Btk29A	croc	1	40
kek1	bxd	nub	dan	1	40
run	byn	noc	disco	1	40
Ance	croc	knrl	edl	1	40
Doc3	dpp	dan	fkh	1	40
disco	htl	brk	ftz	1	40
knrl	iab-4	Mes2	gt	1	40
a	iab-8	CG14427	htl	1	40
iab-4	noc	D	kni	1	40
dpp	nub	kni	knrl	1	40
ventrally-expressed-protein-D	oc	sna	noc	1	40
MRE23	pDsRed	fkh	nub	1	40
aay	pnr	hb	oc	1	40
sna	rdx	cnc	run	1	40
iab-8	rib	CG11208	sna	1	40
rdx	sna	rau	srp	1	40
CG18754	tsh	zen	tkv	1	40
path	twi	peb	tsh	1	40
Aldh	veil	ftz	twi	1	40
exex	zen	Traf4	zen	1	40
mirr	zfh1	dpn	zfh1	1	40
CG5059	Ance	croc	Ama	1	60
byn	Antp	oc	Ance	1	60
veil	Atx-1	exex	Antp	1	60
ImpL3	Btk29A	CG8147	Blimp-1	1	60
CG8147	CG15628	Ilp4	Btk29A	1	60
Ptx1	CG3502	disco	CG10479	1	60
oc	CG42762	fkh	CG11208	1	60
Ilp4	CG43085	Ance	CG14427	1	60
Optix	CG43394	hb	CG43394	1	60
klg	CG45263	Cyp310a1	CG8147	1	60
CG3502	CG5059	tsh	Cyp310a1	1	60
ttk	CG5888	Doc3	D	1	60
CG43085	CG8147	aay	Dfd	1	60
Doc2	CR43432	dan	Doc2	1	60
Cys	Cyp310a1	run	Doc3	1	60
cv-2	Cys	brk	Ilp4	1	60
iab-8	D	Esp	ImpE2	1	60
CG11905	Doc2	Dfd	ImpL2	1	60
twi	Doc3	gk	Kr	1	60
CG5888	Hsp83	Btk29A	Mdr49	1	60
Cyp310a1	Ilp4	nub	Mes2	1	60
CG15628	Mdr49	CG14427	Nek2	1	60
Ance	Mes2	htl	NetA	1	60
run	Ndae1	noc	Traf4	1	60
exex	Optix	MESR3	aay	1	60
aay	Ubx	zen	apt	1	60
disco	Z600	cnc	bowl	1	60
mtt	aay	rau	brk	1	60
ltl	abd-A	twi	bun	1	60
Doc3	bl	Mdr49	cad	1	60
kek1	brk	D	cnc	1	60
dpp	bxd	ImpL2	croc	1	60
MRE23	byn	ImpE2	dan	1	60
Nplp2	croc	cad	disco	1	60
Hsp83	dan	Traf4	dpn	1	60
CG12643	disco	Mes2	edl	1	60
Btk29A	dpp	Doc2	ems	1	60
CG34232	gt	zfh1	fj	1	60
knrl	htl	knrl	fkh	1	60
croc	iab-4	gt	ftz	1	60
htl	iab-8	CenG1A	gk	1	60
iab-4	knrl	trn	gt	1	60
CG45263	mirr	Nek2	hkb	1	60
CG2930	noc	bmm	htl	1	60
btd	nub	dpn	kni	1	60
GstD4	oc	edl	knrl	1	60
sna	pDsRed	CG11208	lok	1	60
egr	path	sna	noc	1	60
gt	pigs	CG17724	nub	1	60
CG42762	pnr	kni	oc	1	60
path	rdx	bun	peb	1	60
kni	rib	lok	run	1	60
ventrally-expressed-protein-D	run	ftz	sna	1	60
Scp2	sna	NetA	srp	1	60
mas	tsh	E(spl)m5-HLH	tkv	1	60
CG4500	twi	pxb	tsh	1	60
mnd	veil	zen2	twi	1	60
Jhe	wntD	Ama	zen	1	60
ths	zen	CG10479	zen2	1	60
CadN	zfh1	tkv	zfh1	1	60
CG5059	Ance	croc	Ance	2	20
byn	Btk29A	CG8147	Antp	2	20
CG3502	CG15628	oc	Btk29A	2	20
veil	CG3502	Ilp4	CG43394	2	20
Ilp4	CG43085	Ance	CG8147	2	20
CG8147	CG5059	disco	Cyp310a1	2	20
CG5888	CG8147	Cyp310a1	Doc2	2	20
ImpL3	Cyp310a1	gt	Doc3	2	20
CG43085	Doc2	twi	Ilp4	2	20
Cyp310a1	Doc3	Doc2	Mdr49	2	20
twi	Ilp4	cad	Mes2	2	20
cv-2	bxd	Doc3	croc	2	20
Cys	byn	Mes2	disco	2	20
Doc1	dpp	aay	htl	2	20
Optix	iab-4	run	noc	2	20
ltl	iab-8	htl	nub	2	20
CG15628	nub	kni	sna	2	20
oc	rib	sna	tsh	2	20
croc	tsh	knrl	twi	2	20
Doc2	veil	cnc	zfh1	2	20
CG5059	Ance	croc	Ama	2	40
byn	Btk29A	oc	Ance	2	40
veil	CG15628	CG8147	Antp	2	40
ImpL3	CG3502	Ilp4	Btk29A	2	40
Ilp4	CG43085	exex	CG43394	2	40
CG3502	CG43394	Ance	CG8147	2	40
CG8147	CG5059	disco	Cyp310a1	2	40
Cys	CG5888	Cyp310a1	D	2	40
Optix	CG8147	Dfd	Doc2	2	40
CG11905	Cyp310a1	cad	Doc3	2	40
CG15628	Cys	twi	Ilp4	2	40
iab-8	Doc2	Doc3	ImpE2	2	40
Doc2	Doc3	dan	ImpL2	2	40
oc	Hsp83	run	Kr	2	40
CG43085	Ilp4	fkh	Mdr49	2	40
Cyp310a1	Mdr49	aay	Mes2	2	40
cv-2	Mes2	nub	Traf4	2	40
dpp	Ubx	htl	aay	2	40
twi	bl	Doc2	brk	2	40
CG5888	bxd	Btk29A	cad	2	40
klg	byn	Mes2	croc	2	40
ltl	croc	brk	dan	2	40
Doc1	disco	gk	disco	2	40
Ptx1	dpp	D	edl	2	40
Doc3	htl	CG14427	fj	2	40
Hsp83	iab-4	edl	fkh	2	40
Ance	iab-8	tsh	gt	2	40
run	noc	gt	htl	2	40
aay	nub	kni	knrl	2	40
ventrally-expressed-protein-D	oc	zen	noc	2	40
croc	pDsRed	knrl	nub	2	40
btd	pnr	cnc	oc	2	40
kek1	rdx	fj	peb	2	40
knrl	rib	CG11208	run	2	40
ogre	sna	bmm	sna	2	40
CG4500	tsh	dpn	tkv	2	40
iab-4	twi	zfh1	tsh	2	40
htl	veil	CG17724	twi	2	40
Mes2	zen	rau	zen	2	40
Pka-C3	zfh1	trn	zfh1	2	40
byn	Ama	exex	Ama	2	60
CG5059	Ance	croc	Ance	2	60
Cys	Antp	oc	Antp	2	60
exex	Atx-1	disco	Blimp-1	2	60
veil	Btk29A	cad	Btk29A	2	60
CG15628	CG15628	ImpE2	CG10479	2	60
CG8147	CG3502	Ilp4	CG11208	2	60
CG3502	CG42342	CG8147	CG14427	2	60
Ilp4	CG42762	fkh	CG43394	2	60
ImpL3	CG43085	Ance	CG8147	2	60
Optix	CG43394	Cyp310a1	Cyp310a1	2	60
CG34232	CG45263	dan	D	2	60
Ptx1	CG5059	Doc3	Dfd	2	60
mtt	CG5888	aay	Doc2	2	60
CG5888	CG8147	Dfd	Doc3	2	60
CG43085	Cyp310a1	zen2	Ilp4	2	60
klg	Cys	tsh	ImpE2	2	60
CG11905	D	run	ImpL2	2	60
Cyp310a1	Doc2	htl	Kr	2	60
oc	Doc3	noc	Mdr49	2	60
twi	Hsp83	zfh1	Mes2	2	60
Doc2	Ilp4	bmm	NetA	2	60
CG8260	Mdr49	Traf4	Traf4	2	60
cv-2	Mes2	nub	aay	2	60
run	Ndae1	Doc2	apt	2	60
ltl	Optix	gk	bowl	2	60
Doc3	Ubx	zen	brk	2	60
Doc1	Z600	Mdr49	bun	2	60
dpp	abd-A	Btk29A	cad	2	60
iab-8	bl	Esp	cnc	2	60
aay	bxd	knrl	croc	2	60
Mes2	byn	MESR3	dan	2	60
Ance	croc	twi	disco	2	60
ventrally-expressed-protein-D	dan	Mes2	dpn	2	60
path	disco	CG14427	edl	2	60
Hsp83	dpp	hb	ems	2	60
Scp2	edl	rau	fj	2	60
bl	gt	brk	fkh	2	60
knrl	htl	CG17724	ftz	2	60
CG33993	iab-4	cnc	gk	2	60
CG3764	iab-8	ImpL2	gt	2	60
CG42342	knrl	lok	hkb	2	60
Nplp2	mirr	D	htl	2	60
egr	noc	edl	ken	2	60
htl	nub	ftz	kni	2	60
disco	oc	bun	knrl	2	60
kek1	opa	trn	lok	2	60
Aldh	pDsRed	NetA	noc	2	60
Btk29A	path	dpn	nub	2	60
CG2930	pigs	CG11208	oc	2	60
zen	pnr	CenG1A	peb	2	60
mnd	rdx	E(spl)m5-HLH	run	2	60
a	rib	Nek2	sna	2	60
GstD4	sna	sna	srp	2	60
Pka-C3	tsh	fj	tkv	2	60
CG13912	twi	gt	tsh	2	60
nub	veil	tkv	twi	2	60
noc	wntD	Ama	zen	2	60
ftz	zen	Blimp-1	zen2	2	60
drm	zfh1	pxb	zfh1	2	60
byn	Ance	croc	Ance	3	20
CG5059	Btk29A	oc	Antp	3	20
veil	CG15628	Ilp4	Btk29A	3	20
CG3502	CG3502	CG8147	CG43394	3	20
Ilp4	CG43394	Ance	CG8147	3	20
Optix	CG5059	disco	Cyp310a1	3	20
Cys	CG8147	Cyp310a1	Doc2	3	20
CG15628	Cyp310a1	gt	Doc3	3	20
CG8147	Doc2	twi	Ilp4	3	20
cv-2	Ilp4	run	Mdr49	3	20
CG5888	bxd	Doc3	Mes2	3	20
ltl	byn	htl	croc	3	20
oc	cv-2	Doc2	disco	3	20
Cyp310a1	dpp	kni	htl	3	20
twi	htl	cnc	noc	3	20
Hsp83	iab-4	Mes2	nub	3	20
Doc3	iab-8	aay	oc	3	20
CG43085	nub	exex	tsh	3	20
ventrally-expressed-protein-D	tsh	cad	twi	3	20
Doc2	veil	knrl	zfh1	3	20
byn	Ance	croc	Ama	3	40
CG5059	Btk29A	oc	Ance	3	40
CG15628	CG15628	CG8147	Antp	3	40
veil	CG3502	Ilp4	Btk29A	3	40
Ilp4	CG43085	disco	CG43394	3	40
CG3502	CG43394	fkh	CG8147	3	40
Cys	CG5059	Ance	Cyp310a1	3	40
CG8147	CG5888	cad	D	3	40
Optix	CG8147	htl	Doc2	3	40
CG11905	Cyp310a1	exex	Doc3	3	40
ImpL3	Cys	Doc3	Ilp4	3	40
CG5888	Doc2	Cyp310a1	ImpE2	3	40
cv-2	Doc3	nub	ImpL2	3	40
Doc3	Hsp83	twi	Kr	3	40
CG43085	Ilp4	Btk29A	Mdr49	3	40
oc	Mdr49	kni	Mes2	3	40
iab-8	Mes2	noc	aay	3	40
Doc2	Optix	Doc2	brk	3	40
twi	Ubx	Dfd	cad	3	40
Cyp310a1	bl	aay	croc	3	40
ltl	bxd	Mes2	dan	3	40
CG34232	byn	gt	disco	3	40
croc	croc	run	edl	3	40
dpp	cv-2	gk	fj	3	40
Ance	disco	knrl	fkh	3	40
a	dpp	tsh	ftz	3	40
Hsp83	htl	Mdr49	gt	3	40
klg	iab-4	brk	htl	3	40
run	iab-8	CG14427	kni	3	40
CG7191	noc	edl	knrl	3	40
MRE23	nub	CG17724	noc	3	40
CG2930	oc	D	nub	3	40
btd	pDsRed	dan	oc	3	40
disco	pnr	rau	run	3	40
ventrally-expressed-protein-D	rdx	hb	sna	3	40
htl	rib	lok	tkv	3	40
exex	tsh	zfh1	tsh	3	40
mnd	twi	fj	twi	3	40
Ptx1	veil	sna	zen	3	40
Mes2	zfh1	CG10479	zfh1	3	40
byn	Ance	croc	Ama	3	60
veil	Antp	exex	Ance	3	60
CG15628	Atx-1	oc	Antp	3	60
CG5059	Btk29A	disco	Blimp-1	3	60
Ilp4	CG15628	CG8147	Btk29A	3	60
Cys	CG3502	Ilp4	CG10479	3	60
CG3502	CG42762	Ance	CG11208	3	60
CG8147	CG43085	fkh	CG14427	3	60
Optix	CG43394	cad	CG43394	3	60
CG34232	CG45263	htl	CG8147	3	60
ImpL3	CG5059	Cyp310a1	Cyp310a1	3	60
croc	CG5888	aay	D	3	60
cv-2	CG8147	run	Dfd	3	60
CG11905	CR43432	gk	Doc2	3	60
klg	Cyp310a1	Esp	Doc3	3	60
run	Cys	Btk29A	Ilp4	3	60
Doc2	D	Dfd	ImpE2	3	60
iab-8	Doc2	rau	ImpL2	3	60
Doc3	Doc3	twi	Kr	3	60
oc	Hsp83	Doc3	Mdr49	3	60
htl	Ilp4	edl	Mes2	3	60
CG43085	Mdr49	CG14427	NetA	3	60
CG5888	Mes2	brk	Traf4	3	60
Cyp310a1	Ndae1	zen2	aay	3	60
twi	Optix	Doc2	apt	3	60
dpp	Ubx	nub	bowl	3	60
ltl	abd-A	tsh	brk	3	60
CG2930	bl	kni	bun	3	60
disco	bxd	CG11208	cad	3	60
GstD4	byn	noc	cnc	3	60
ventrally-expressed-protein-D	croc	lok	croc	3	60
Hsp83	cv-2	Mdr49	dan	3	60
MRE23	disco	Mes2	danr	3	60
Ance	dpp	dpn	disco	3	60
CrebA	edl	bun	dpn	3	60
Btk29A	gt	gt	edl	3	60
CG7191	htl	D	ems	3	60
Scp2	iab-4	MESR3	fj	3	60
gcm	iab-8	CG17724	fkh	3	60
ttk	knrl	Traf4	ftz	3	60
mnd	mirr	trn	gk	3	60
kek1	mnd	ImpL2	gt	3	60
mtt	msi	hb	htl	3	60
Aldh	noc	knrl	ken	3	60
egr	nub	ftz	kni	3	60
rdx	oc	zfh1	knrl	3	60
link	opa	zen	lok	3	60
path	pDsRed	sna	noc	3	60
Gasp	path	fj	nub	3	60
CG4500	pigs	tkv	oc	3	60
HLH54F	pnr	dan	peb	3	60
aay	rdx	bmm	run	3	60
Him	rib	cnc	sna	3	60
zen	sna	pxb	srp	3	60
Doc1	tsh	eve	tkv	3	60
noc	twi	CG10479	tsh	3	60
Tom	veil	NetA	twi	3	60
CG11208	wntD	Ama	zen	3	60
pDsRed	zen	apt	zen2	3	60
Z600	zfh1	Antp	zfh1	3	60
CG5059	Ance	oc	Ance	4	20
byn	CG15628	croc	Btk29A	4	20
Ilp4	CG3502	CG8147	CG43394	4	20
veil	CG43085	Ilp4	CG8147	4	20
CG3502	CG5059	disco	Cyp310a1	4	20
CG8147	CG8147	twi	Doc2	4	20
ImpL3	Doc2	Cyp310a1	Doc3	4	20
CG43085	Ilp4	Ance	Ilp4	4	20
cv-2	bl	Doc2	Mdr49	4	20
Cys	bxd	Doc3	Mes2	4	20
Optix	byn	gt	croc	4	20
oc	dpp	htl	htl	4	20
twi	iab-4	knrl	noc	4	20
ltl	iab-8	run	nub	4	20
Cyp310a1	nub	Mes2	oc	4	20
CG5888	pDsRed	kni	sna	4	20
kek1	pnr	Dfd	tsh	4	20
CG15628	tsh	sna	twi	4	20
Hsp83	twi	tsh	zen	4	20
Doc2	veil	dan	zfh1	4	20
CG5059	Ance	croc	Ama	4	40
byn	Atx-1	oc	Ance	4	40
veil	Btk29A	CG8147	Antp	4	40
Ilp4	CG15628	Ilp4	Btk29A	4	40
CG3502	CG3502	disco	CG43394	4	40
Cys	CG43085	Ance	CG8147	4	40
CG8147	CG43394	htl	Cyp310a1	4	40
CG11905	CG5059	Cyp310a1	D	4	40
CG15628	CG5888	dan	Dfd	4	40
ImpL3	CG8147	twi	Doc2	4	40
Optix	Cyp310a1	tsh	Doc3	4	40
CG43085	Cys	Dfd	Ilp4	4	40
cv-2	Doc2	Doc2	ImpE2	4	40
Doc2	Doc3	fkh	ImpL2	4	40
oc	Ilp4	run	Mdr49	4	40
Cyp310a1	Mdr49	Doc3	Mes2	4	40
twi	Mes2	knrl	aay	4	40
Doc3	abd-A	aay	brk	4	40
CG5888	bl	zen	cad	4	40
disco	bxd	cad	croc	4	40
iab-8	byn	Btk29A	dan	4	40
iab-4	croc	exex	disco	4	40
run	disco	Mes2	edl	4	40
ventrally-expressed-protein-D	dpp	kni	fkh	4	40
kek1	htl	nub	gk	4	40
Ance	iab-4	gt	gt	4	40
klg	iab-8	lok	htl	4	40
ltl	noc	gk	kni	4	40
dpp	nub	noc	knrl	4	40
croc	oc	brk	noc	4	40
knrl	pDsRed	rau	nub	4	40
mtt	pnr	sna	oc	4	40
a	rdx	CG14427	run	4	40
CG34232	rib	D	sna	4	40
CG2930	sna	Traf4	srp	4	40
Hsp83	tsh	Mdr49	tsh	4	40
Nplp2	twi	dpn	twi	4	40
CG30015	veil	ImpE2	zen	4	40
Mes2	zen	ftz	zen2	4	40
sna	zfh1	MESR3	zfh1	4	40
CG5059	Abd-B	croc	Ama	4	60
veil	Ance	exex	Ance	4	60
byn	Antp	oc	Antp	4	60
klg	Atx-1	disco	Blimp-1	4	60
a	Btk29A	CG8147	Btk29A	4	60
CG3502	CG15628	fkh	CG10479	4	60
Ilp4	CG3502	Ilp4	CG11208	4	60
CG8147	CG42762	Ance	CG14427	4	60
Cys	CG43085	ImpE2	CG43394	4	60
CG15628	CG43394	htl	CG8147	4	60
CG11905	CG45263	brk	Cyp310a1	4	60
ImpL3	CG5059	Dfd	D	4	60
oc	CG5888	nub	Dfd	4	60
CG5888	CG8147	gk	Doc2	4	60
CG43085	Cyp310a1	dan	Doc3	4	60
Optix	Cys	zen	Ilp4	4	60
ltl	D	rau	ImpE2	4	60
cv-2	Doc2	Btk29A	ImpL2	4	60
twi	Doc3	run	Kr	4	60
Cyp310a1	Hsp83	aay	Mdr49	4	60
iab-8	Ilp4	tsh	Mes2	4	60
CG34232	ImpE2	Mdr49	NetA	4	60
Doc2	Mdr49	Cyp310a1	Traf4	4	60
iab-4	Mes2	cad	aay	4	60
run	Ndae1	twi	apt	4	60
croc	Optix	hb	bowl	4	60
zen	Ubx	Esp	brk	4	60
Ance	Z600	trn	bun	4	60
CrebA	abd-A	Doc2	cad	4	60
Ptx1	bl	noc	cnc	4	60
disco	brk	CG17724	croc	4	60
Doc3	bxd	bmm	dan	4	60
knrl	byn	CG14427	disco	4	60
kek1	croc	Doc3	dpn	4	60
mtt	disco	kni	edl	4	60
ventrally-expressed-protein-D	dpp	Mes2	ems	4	60
CG8260	gt	ImpL2	fj	4	60
dpp	htl	zfh1	fkh	4	60
btd	iab-4	lok	ftz	4	60
Bacc	iab-8	cnc	gk	4	60
htl	knrl	edl	gt	4	60
aay	lov	MESR3	hkb	4	60
Scp2	mirr	D	htl	4	60
MRE23	noc	Traf4	kni	4	60
Aldh	nub	ftz	knrl	4	60
pros	oc	sna	lok	4	60
bru-3	opa	knrl	noc	4	60
CG45263	pDsRed	tll	nub	4	60
CG2930	path	Nek2	oc	4	60
Mes2	pnr	dpn	peb	4	60
kni	rdx	tkv	rau	4	60
sna	rib	bun	run	4	60
Hsp83	run	eve	sna	4	60
egr	sna	CG11208	srp	4	60
BoYb	tsh	pxb	tkv	4	60
CG3764	twi	zen2	tsh	4	60
CG30015	veil	odd	twi	4	60
Doc1	wntD	E(spl)m5-HLH	zen	4	60
Sip1	zen	gt	zen2	4	60
Mdr49	zfh1	numb	zfh1	4	60
CG5059	Btk29A	oc	Ance	5	20
CG3502	CG15628	croc	Btk29A	5	20
byn	CG3502	CG8147	CG43394	5	20
veil	CG43085	Ilp4	CG8147	5	20
CG8147	CG43394	disco	Cyp310a1	5	20
Ilp4	CG5059	Ance	D	5	20
ImpL3	CG8147	Cyp310a1	Doc2	5	20
Optix	Cyp310a1	cad	Doc3	5	20
CG15628	Doc2	twi	Ilp4	5	20
cv-2	Ilp4	knrl	Mdr49	5	20
twi	bl	Doc3	Mes2	5	20
CG43085	bxd	Doc2	croc	5	20
ltl	dpp	htl	htl	5	20
CG5888	htl	run	noc	5	20
Doc2	iab-4	Mes2	nub	5	20
Cyp310a1	iab-8	gt	oc	5	20
oc	nub	aay	sna	5	20
Hsp83	tsh	Btk29A	tsh	5	20
croc	twi	kni	twi	5	20
knrl	veil	Dfd	zfh1	5	20
byn	Ance	croc	Ama	5	40
CG5059	Btk29A	oc	Ance	5	40
veil	CG15628	exex	Antp	5	40
CG3502	CG3502	CG8147	Btk29A	5	40
CG8147	CG43085	Ilp4	CG43394	5	40
CG15628	CG43394	disco	CG8147	5	40
ImpL3	CG5059	Ance	Cyp310a1	5	40
Ilp4	CG8147	cad	D	5	40
Optix	Cyp310a1	Cyp310a1	Dfd	5	40
klg	Cys	Dfd	Doc2	5	40
CG11905	D	twi	Doc3	5	40
CG43085	Doc2	Doc2	Ilp4	5	40
Doc2	Doc3	htl	ImpE2	5	40
twi	Hsp83	gk	ImpL2	5	40
Ptx1	Ilp4	aay	Kr	5	40
Cys	Mdr49	run	Mdr49	5	40
cv-2	Mes2	fkh	Mes2	5	40
CG5888	Optix	Doc3	brk	5	40
Cyp310a1	Ubx	tsh	cad	5	40
ltl	bl	nub	croc	5	40
oc	bxd	Mes2	dan	5	40
Doc3	byn	Btk29A	disco	5	40
run	croc	gt	edl	5	40
dpp	dpp	knrl	fj	5	40
knrl	htl	noc	fkh	5	40
ventrally-expressed-protein-D	iab-4	kni	gt	5	40
mtt	iab-8	lok	htl	5	40
Ance	knrl	brk	kni	5	40
Hsp83	noc	dan	knrl	5	40
MRE23	nub	sna	noc	5	40
kek1	oc	D	nub	5	40
iab-8	pDsRed	edl	oc	5	40
path	pnr	Mdr49	run	5	40
htl	rdx	zen	sna	5	40
croc	rib	rau	srp	5	40
rdx	sna	CG11208	tsh	5	40
iab-4	tsh	fj	twi	5	40
Btk29A	twi	pxb	zen	5	40
cad	veil	dpn	zen2	5	40
Sec61beta	zfh1	CG10479	zfh1	5	40
byn	Ance	croc	Ama	5	60
CG5059	Antp	oc	Ance	5	60
CG3502	Atx-1	Ilp4	Antp	5	60
CG15628	Btk29A	exex	Blimp-1	5	60
klg	CG15628	disco	Btk29A	5	60
Ptx1	CG3502	CG8147	CG10479	5	60
veil	CG42342	Ance	CG11208	5	60
CG8147	CG42762	fkh	CG14427	5	60
exex	CG43085	Dfd	CG43394	5	60
Cys	CG43394	Cyp310a1	CG8147	5	60
mtt	CG45263	htl	Cyp310a1	5	60
CG34232	CG5059	gk	D	5	60
Ilp4	CG5888	Btk29A	Dfd	5	60
CG43085	CG8147	aay	Doc2	5	60
Optix	Cyp310a1	cad	Doc3	5	60
twi	Cys	zen2	Ilp4	5	60
Cyp310a1	D	hb	ImpE2	5	60
ImpL3	Doc2	knrl	ImpL2	5	60
Doc3	Doc3	ImpE2	Kr	5	60
oc	Hsp83	Doc3	Mdr49	5	60
Doc2	Ilp4	tsh	Mes2	5	60
ventrally-expressed-protein-D	Mdr49	brk	Nek2	5	60
Ance	Mes2	CG17724	NetA	5	60
ltl	Ndae1	run	Traf4	5	60
cv-2	Optix	dan	aay	5	60
CG5888	Ubx	Doc2	apt	5	60
run	Z600	twi	bowl	5	60
CG11905	abd-A	nub	brk	5	60
Hsp83	bl	rau	bun	5	60
aay	brk	D	cad	5	60
croc	bxd	ImpL2	cnc	5	60
CrebA	byn	noc	croc	5	60
dpp	croc	Mes2	dan	5	60
btd	dan	MESR3	danr	5	60
Btk29A	disco	Esp	disco	5	60
htl	dpp	dpn	dpn	5	60
iab-4	edl	lok	edl	5	60
ttk	gt	Mdr49	ems	5	60
GstD4	htl	Traf4	fj	5	60
knrl	iab-4	zen	fkh	5	60
disco	iab-8	CG14427	ftz	5	60
CG2930	knrl	edl	gk	5	60
CG45263	mirr	kni	gt	5	60
kek1	noc	cnc	htl	5	60
CG42762	nub	pxb	kni	5	60
Mdr49	oc	Nek2	knrl	5	60
TfIIFbeta	opa	E(spl)m5-HLH	lok	5	60
zen	pDsRed	sna	noc	5	60
egr	path	trn	nub	5	60
mspo	pigs	Ama	oc	5	60
kni	pnr	ftz	peb	5	60
CG3764	rdx	zfh1	run	5	60
noc	rib	CenG1A	sna	5	60
CG8260	sna	bmm	srp	5	60
HLH54F	tsh	CG11208	tkv	5	60
yrt	twi	eve	tsh	5	60
pigs	veil	bun	twi	5	60
Pka-C3	wntD	tkv	zen	5	60
Sap-r	zen	CG17786	zen2	5	60
fas	zfh1	NetA	zfh1	5	60
byn	Ance	oc	Ance	6	20
CG5059	Btk29A	croc	Antp	6	20
CG3502	CG15628	CG8147	Btk29A	6	20
veil	CG3502	Ilp4	CG43394	6	20
Ilp4	CG43085	twi	CG8147	6	20
CG8147	CG43394	Doc2	Cyp310a1	6	20
ImpL3	CG5059	Cyp310a1	Doc2	6	20
CG43085	CG8147	gt	Doc3	6	20
CG5888	Doc2	Ance	Ilp4	6	20
CG15628	Ilp4	cad	Mdr49	6	20
Optix	bxd	disco	Mes2	6	20
cv-2	byn	run	croc	6	20
twi	dpp	Doc3	htl	6	20
ltl	htl	aay	noc	6	20
Cyp310a1	iab-4	Mes2	nub	6	20
oc	iab-8	htl	oc	6	20
Doc1	nub	knrl	sna	6	20
croc	tsh	Btk29A	tsh	6	20
kek1	twi	tsh	twi	6	20
ventrally-expressed-protein-D	veil	CG11208	zfh1	6	20
byn	Ance	croc	Ama	6	40
CG5059	Antp	oc	Ance	6	40
veil	Atx-1	CG8147	Antp	6	40
CG3502	Btk29A	Ilp4	Btk29A	6	40
ImpL3	CG15628	cad	CG43394	6	40
Ilp4	CG3502	disco	CG8147	6	40
CG8147	CG43085	Ance	Cyp310a1	6	40
CG15628	CG43394	Cyp310a1	D	6	40
CG43085	CG5059	exex	Doc2	6	40
Optix	CG8147	Dfd	Doc3	6	40
CG5888	Cyp310a1	htl	Ilp4	6	40
twi	Cys	Doc2	ImpE2	6	40
Cys	Doc2	aay	ImpL2	6	40
cv-2	Doc3	twi	Mdr49	6	40
CG11905	Hsp83	dan	Mes2	6	40
Cyp310a1	Ilp4	nub	Traf4	6	40
Doc2	Mdr49	run	aay	6	40
ltl	Mes2	noc	brk	6	40
croc	Optix	tsh	cad	6	40
klg	bl	fkh	croc	6	40
oc	bxd	Btk29A	dan	6	40
run	byn	Doc3	disco	6	40
kek1	croc	Mes2	edl	6	40
ventrally-expressed-protein-D	dpp	brk	fj	6	40
MRE23	htl	D	fkh	6	40
CG34232	iab-4	gk	ftz	6	40
dpp	iab-8	zen	gt	6	40
iab-8	knrl	kni	htl	6	40
Doc3	noc	edl	kni	6	40
Doc1	nub	hb	knrl	6	40
a	oc	sna	noc	6	40
btd	pDsRed	CG14427	nub	6	40
CG2930	pnr	knrl	oc	6	40
exex	rdx	ken	run	6	40
aay	rib	lok	sna	6	40
Ptx1	sna	Mdr49	srp	6	40
bl	tsh	bmm	tsh	6	40
cad	twi	ftz	twi	6	40
ftz	veil	ImpL2	zen	6	40
zen	zfh1	trn	zfh1	6	40
byn	Ance	croc	Ama	6	60
CG5059	Antp	exex	Ance	6	60
veil	Atx-1	oc	Antp	6	60
CG3502	Btk29A	Ilp4	Blimp-1	6	60
ImpL3	CG15628	CG8147	Btk29A	6	60
CG15628	CG3502	Ance	CG10479	6	60
CG8147	CG42762	cad	CG11208	6	60
Ilp4	CG43085	disco	CG14427	6	60
CG43085	CG43394	fkh	CG43394	6	60
klg	CG45263	Cyp310a1	CG8147	6	60
CG34232	CG5059	gk	Cyp310a1	6	60
Optix	CG5888	dan	D	6	60
CG11905	CG8147	htl	Dfd	6	60
exex	CR43432	Nek2	Doc2	6	60
iab-8	Cyp310a1	aay	Doc3	6	60
twi	Cys	Doc2	Ilp4	6	60
Cys	D	Dfd	ImpE2	6	60
CG5888	Doc2	zen	ImpL2	6	60
cv-2	Doc3	run	Kr	6	60
Cyp310a1	Hsp83	kni	Mdr49	6	60
croc	Ilp4	CG14427	Mes2	6	60
Doc2	Mdr49	nub	Nek2	6	60
ltl	Mes2	Mes2	NetA	6	60
run	Ndae1	brk	Traf4	6	60
kek1	Optix	noc	aay	6	60
MRE23	Ubx	twi	apt	6	60
a	Z600	Btk29A	bowl	6	60
ventrally-expressed-protein-D	aay	tsh	brk	6	60
aay	abd-A	D	bun	6	60
oc	bl	lok	cad	6	60
dpp	brk	trn	cnc	6	60
link	bxd	sna	croc	6	60
Ptx1	byn	edl	dan	6	60
htl	croc	Mdr49	disco	6	60
btd	dan	MESR3	dpn	6	60
Hsp83	disco	ImpL2	edl	6	60
Ance	dpp	Doc3	ems	6	60
Doc1	gt	hb	fj	6	60
CG2930	htl	rau	fkh	6	60
zen	iab-4	zen2	ftz	6	60
CrebA	iab-8	dpn	gk	6	60
Doc3	knrl	CG17724	gt	6	60
gcm	noc	Esp	htl	6	60
CG8260	nub	zfh1	ken	6	60
Aldh	oc	bun	kni	6	60
Him	opa	Antp	knrl	6	60
cad	pDsRed	NetA	lok	6	60
CG17119	path	cnc	noc	6	60
bl	pigs	eve	nub	6	60
ftz	pnr	CG11208	oc	6	60
CG4500	rdx	ImpE2	peb	6	60
pigs	rib	CenG1A	run	6	60
ogre	run	ftz	sna	6	60
Scp2	sna	gt	srp	6	60
Nplp2	tsh	bmm	tkv	6	60
noc	twi	ken	tsh	6	60
edl	veil	toc	twi	6	60
Gasp	wntD	Traf4	zen	6	60
sog	zen	Ama	zen2	6	60
mirr	zfh1	peb	zfh1	6	60
CG3502	Btk29A	croc	Ance	7	20
Ilp4	CG15628	oc	Antp	7	20
byn	CG3502	CG8147	Btk29A	7	20
CG5059	CG43085	Ilp4	CG43394	7	20
veil	CG43394	Cyp310a1	CG8147	7	20
CG8147	CG5059	disco	Cyp310a1	7	20
ImpL3	CG8147	Doc2	D	7	20
Optix	Cyp310a1	twi	Doc2	7	20
cv-2	Doc2	run	Doc3	7	20
CG5888	Ilp4	Ance	Ilp4	7	20
twi	bxd	knrl	Mes2	7	20
Doc2	byn	Doc3	disco	7	20
CG43085	dpp	Mes2	htl	7	20
oc	iab-4	gt	noc	7	20
CG15628	iab-8	cad	nub	7	20
Cyp310a1	nub	aay	oc	7	20
iab-8	pnr	kni	sna	7	20
Doc1	tsh	Btk29A	tsh	7	20
Doc3	twi	htl	twi	7	20
run	veil	tsh	zfh1	7	20
byn	Ance	croc	Ama	7	40
CG5059	Antp	exex	Ance	7	40
Ilp4	Btk29A	oc	Antp	7	40
CG3502	CG15628	CG8147	Btk29A	7	40
ImpL3	CG3502	Ilp4	CG43394	7	40
CG15628	CG42762	cad	CG8147	7	40
veil	CG43085	disco	Cyp310a1	7	40
klg	CG43394	Ance	D	7	40
CG8147	CG5059	htl	Doc2	7	40
Optix	CG5888	fkh	Doc3	7	40
Cys	CG8147	Cyp310a1	Ilp4	7	40
twi	Cyp310a1	run	ImpE2	7	40
iab-8	Cys	aay	ImpL2	7	40
Doc2	D	Doc2	Kr	7	40
CG43085	Doc2	Dfd	Mdr49	7	40
CG34232	Doc3	twi	Mes2	7	40
cv-2	Hsp83	Doc3	aay	7	40
Cyp310a1	Ilp4	noc	brk	7	40
run	Mes2	tsh	cad	7	40
oc	abd-A	Btk29A	croc	7	40
CG5888	bl	Mes2	dan	7	40
Doc3	bxd	nub	disco	7	40
Ance	byn	brk	edl	7	40
dpp	disco	gt	fj	7	40
Ptx1	dpp	knrl	fkh	7	40
ltl	htl	kni	ftz	7	40
kek1	iab-4	D	gt	7	40
ventrally-expressed-protein-D	iab-8	cnc	htl	7	40
aay	noc	lok	kni	7	40
gcm	nub	CG14427	knrl	7	40
croc	oc	edl	noc	7	40
CG45263	pDsRed	zen	nub	7	40
Doc1	pnr	ken	oc	7	40
path	rdx	Mdr49	peb	7	40
CG2930	rib	dan	run	7	40
Mes2	sna	dpn	sna	7	40
Btk29A	tsh	sna	tsh	7	40
cact	twi	rau	twi	7	40
CG7191	veil	CG17724	zen	7	40
Tom	zfh1	trn	zfh1	7	40
CG5059	Ance	exex	Ama	7	60
byn	Antp	croc	Ance	7	60
klg	Atx-1	oc	Antp	7	60
ImpL3	Btk29A	CG8147	Blimp-1	7	60
Ilp4	CG15628	Ilp4	Btk29A	7	60
CG3502	CG3502	fkh	CG10479	7	60
veil	CG42762	disco	CG11208	7	60
CG15628	CG43085	ImpE2	CG14427	7	60
CG8147	CG43394	brk	CG43394	7	60
Optix	CG45263	Cyp310a1	CG8147	7	60
Cys	CG5059	tsh	Cyp310a1	7	60
iab-8	CG5888	htl	D	7	60
CG34232	CG8147	Dfd	Dfd	7	60
Doc2	CR43432	Ance	Doc2	7	60
CG43085	Cyp310a1	run	Doc3	7	60
twi	Cys	aay	Ilp4	7	60
run	D	Doc2	ImpE2	7	60
Cyp310a1	Doc2	dan	ImpL2	7	60
cv-2	Doc3	zen	Kr	7	60
mtt	Hsp83	Btk29A	Mdr49	7	60
oc	Ilp4	Mdr49	Mes2	7	60
CG5888	Mdr49	D	NetA	7	60
Ance	Mes2	zfh1	Traf4	7	60
Doc3	Ndae1	gk	aay	7	60
Ptx1	Optix	Mes2	apt	7	60
exex	Ubx	Doc3	bowl	7	60
dpp	aay	ImpL2	brk	7	60
aay	abd-A	trn	bun	7	60
CG45263	bl	twi	cad	7	60
gcm	brk	lok	cnc	7	60
Btk29A	bxd	knrl	croc	7	60
CG3764	byn	CG14427	dan	7	60
Mes2	croc	nub	danr	7	60
croc	dan	CG17724	disco	7	60
ltl	disco	noc	dpn	7	60
kek1	dpp	cad	edl	7	60
ventrally-expressed-protein-D	fkh	Esp	ems	7	60
CG2930	gt	dpn	fj	7	60
htl	htl	kni	fkh	7	60
disco	iab-4	ken	ftz	7	60
cact	iab-8	MESR3	gk	7	60
Aldh	knrl	rau	gt	7	60
Doc1	mirr	edl	htl	7	60
CG8260	noc	Traf4	ken	7	60
qkr58E-3	nub	ftz	kni	7	60
Tom	oc	cnc	knrl	7	60
Nplp2	opa	bun	lok	7	60
path	pDsRed	bmm	noc	7	60
ttk	path	Ama	nub	7	60
CG42762	pigs	hb	oc	7	60
Hsp23	pnr	tkv	peb	7	60
Scp2	rdx	sna	run	7	60
ogre	rib	Nek2	sna	7	60
phm	sna	CG11208	srp	7	60
CG7191	tsh	CenG1A	tkv	7	60
egr	twi	E(spl)m5-HLH	tsh	7	60
mnd	veil	gt	twi	7	60
bl	wntD	pxb	zen	7	60
cad	zen	zen2	zen2	7	60
sna	zfh1	Blimp-1	zfh1	7	60
CG5059	Ance	croc	Ance	8	20
byn	CG15628	CG8147	Antp	8	20
CG3502	CG3502	oc	Btk29A	8	20
Ilp4	CG43085	Ilp4	CG43394	8	20
veil	CG5059	disco	CG8147	8	20
ImpL3	CG8147	Ance	Cyp310a1	8	20
CG8147	Cyp310a1	Cyp310a1	Doc2	8	20
cv-2	Doc2	twi	Doc3	8	20
CG15628	Ilp4	run	Ilp4	8	20
CG5888	bl	Doc2	Mdr49	8	20
CG43085	bxd	Doc3	Mes2	8	20
Cys	byn	gt	croc	8	20
twi	dpp	Mes2	disco	8	20
Cyp310a1	htl	cad	htl	8	20
Hsp83	iab-4	aay	noc	8	20
CG11905	iab-8	htl	nub	8	20
ltl	nub	knrl	oc	8	20
Doc2	rib	cnc	tsh	8	20
Doc3	tsh	tsh	twi	8	20
run	veil	Btk29A	zen	8	20
CG5059	Ance	croc	Ama	8	40
byn	Btk29A	oc	Ance	8	40
Cys	CG15628	CG8147	Antp	8	40
Ilp4	CG3502	Ilp4	Btk29A	8	40
CG3502	CG43085	disco	CG43394	8	40
CG8147	CG43394	exex	CG8147	8	40
veil	CG5059	Ance	Cyp310a1	8	40
CG15628	CG5888	run	D	8	40
ImpL3	CG8147	htl	Doc2	8	40
CG43085	Cyp310a1	Dfd	Doc3	8	40
twi	Cys	aay	Ilp4	8	40
cv-2	Doc2	twi	ImpE2	8	40
oc	Doc3	fkh	ImpL2	8	40
iab-8	Hsp83	Doc3	Kr	8	40
Doc3	Ilp4	Cyp310a1	Mdr49	8	40
ventrally-expressed-protein-D	Mdr49	Doc2	Mes2	8	40
Optix	Mes2	cad	Traf4	8	40
CG5888	Optix	Btk29A	aay	8	40
CG11905	Ubx	nub	brk	8	40
Cyp310a1	abd-A	gk	croc	8	40
run	bl	Mes2	dan	8	40
croc	bxd	dan	disco	8	40
Doc2	byn	tsh	edl	8	40
Ptx1	croc	noc	fj	8	40
btd	disco	D	fkh	8	40
CG34232	dpp	knrl	gt	8	40
kek1	htl	brk	htl	8	40
dpp	iab-4	kni	knrl	8	40
ltl	iab-8	zen	noc	8	40
Hsp83	noc	CG14427	nub	8	40
cad	nub	sna	oc	8	40
knrl	oc	dpn	peb	8	40
aay	pDsRed	gt	run	8	40
Ance	pnr	cnc	sna	8	40
mtt	rdx	CG11208	srp	8	40
mas	rib	Mdr49	tkv	8	40
iab-4	tsh	lok	tsh	8	40
htl	twi	trn	twi	8	40
Mes2	veil	pxb	zen	8	40
sty	zen	fj	zfh1	8	40
CG5059	Ama	croc	Ama	8	60
byn	Ance	exex	Ance	8	60
Cys	Antp	CG8147	Antp	8	60
CG8147	Atx-1	oc	Blimp-1	8	60
Ilp4	Btk29A	Ilp4	Btk29A	8	60
CG3502	CG11905	disco	CG10479	8	60
veil	CG15628	fkh	CG11208	8	60
CG15628	CG3502	cad	CG14427	8	60
ImpL3	CG42342	Ance	CG43394	8	60
CG43085	CG42762	htl	CG8147	8	60
iab-8	CG43085	Cyp310a1	Cyp310a1	8	60
twi	CG43394	run	D	8	60
oc	CG45263	dan	Dfd	8	60
cv-2	CG5059	aay	Doc2	8	60
Doc3	CG5888	brk	Doc3	8	60
CG11905	CG8147	Dfd	Ilp4	8	60
Optix	Cyp310a1	tsh	ImpE2	8	60
ventrally-expressed-protein-D	Cys	Doc2	ImpL2	8	60
croc	D	Mes2	Kr	8	60
run	Doc2	nub	Mdr49	8	60
klg	Doc3	Doc3	Mes2	8	60
Cyp310a1	Hsp83	ImpE2	NetA	8	60
CG5888	Ilp4	ImpL2	Traf4	8	60
Doc2	ImpE2	noc	aay	8	60
Ance	Mdr49	rau	apt	8	60
CG34232	Mes2	twi	bowl	8	60
Ptx1	Ndae1	cnc	brk	8	60
btd	Optix	Btk29A	bun	8	60
gcm	Ubx	D	cad	8	60
mtt	Z600	knrl	cnc	8	60
dpp	abd-A	hb	croc	8	60
kek1	bl	gk	dan	8	60
htl	brk	dpn	danr	8	60
aay	bxd	CG17724	disco	8	60
Btk29A	byn	zen	dpn	8	60
cad	croc	zen2	edl	8	60
Him	dan	bmm	ems	8	60
ltl	disco	CG11208	fj	8	60
disco	dpp	Esp	fkh	8	60
mas	gt	edl	ftz	8	60
Hsp83	htl	lok	gk	8	60
knrl	iab-4	Traf4	gt	8	60
iab-4	iab-8	CG14427	hkb	8	60
CG2930	knrl	trn	htl	8	60
sty	msi	ftz	kni	8	60
Z600	noc	sna	knrl	8	60
Mes2	nub	kni	lok	8	60
Nplp2	oc	bun	noc	8	60
Jhe	pDsRed	MESR3	nub	8	60
CG3764	pnr	Nek2	oc	8	60
CrebA	rdx	CG10479	peb	8	60
bxd	rib	Mdr49	run	8	60
CG4194	run	zfh1	sna	8	60
path	sna	tkv	srp	8	60
CG45263	tsh	eve	tkv	8	60
CG5522	twi	tll	tsh	8	60
Gasp	veil	gt	twi	8	60
ogre	wntD	CenG1A	zen	8	60
sog	zen	apt	zen2	8	60
phm	zfh1	prd	zfh1	8	60
Ilp4	Ance	croc	Ance	9	20
CG5059	CG15628	oc	Antp	9	20
CG3502	CG3502	Ilp4	Btk29A	9	20
byn	CG43085	CG8147	CG43394	9	20
veil	CG5059	Cyp310a1	CG8147	9	20
CG8147	CG8147	Ance	Cyp310a1	9	20
CG5888	Cyp310a1	disco	Doc2	9	20
ImpL3	Doc2	gt	Doc3	9	20
cv-2	Ilp4	Doc2	Ilp4	9	20
croc	bxd	cad	Mdr49	9	20
CG43085	byn	twi	Mes2	9	20
Cyp310a1	cv-2	run	croc	9	20
Cys	dpp	aay	disco	9	20
Optix	iab-4	Mes2	htl	9	20
CG15628	iab-8	Doc3	nub	9	20
ltl	nub	htl	oc	9	20
oc	pDsRed	Btk29A	sna	9	20
Hsp83	rib	kni	tsh	9	20
Doc2	tsh	knrl	twi	9	20
iab-4	veil	Dfd	zfh1	9	20
byn	Ance	croc	Ama	9	40
CG5059	Atx-1	oc	Ance	9	40
Ilp4	Btk29A	Ilp4	Antp	9	40
CG3502	CG15628	CG8147	Btk29A	9	40
veil	CG3502	exex	CG43394	9	40
CG8147	CG43085	disco	CG8147	9	40
CG15628	CG43394	Ance	Cyp310a1	9	40
ImpL3	CG5059	Cyp310a1	D	9	40
Cyp310a1	CG5888	Dfd	Doc2	9	40
cv-2	CG8147	htl	Doc3	9	40
Doc2	Cyp310a1	cad	Ilp4	9	40
CG43085	Cys	aay	ImpE2	9	40
CG5888	Doc2	Doc2	ImpL2	9	40
Cys	Doc3	gt	Mdr49	9	40
croc	Hsp83	fkh	Mes2	9	40
iab-4	Ilp4	run	aay	9	40
Optix	Mdr49	twi	brk	9	40
Ance	Mes2	Mes2	cad	9	40
oc	bl	lok	croc	9	40
btd	bxd	Btk29A	dan	9	40
ltl	byn	Doc3	disco	9	40
run	croc	brk	edl	9	40
Ptx1	cv-2	tsh	fkh	9	40
twi	disco	D	ftz	9	40
CG11905	dpp	nub	gt	9	40
Hsp83	htl	knrl	htl	9	40
klg	iab-4	kni	kni	9	40
dpp	iab-8	CG14427	knrl	9	40
CG2930	noc	gk	lok	9	40
aay	nub	noc	noc	9	40
Aldh	oc	ftz	nub	9	40
knrl	pDsRed	zen	oc	9	40
CG7191	pnr	dpn	run	9	40
iab-8	rib	Mdr49	sna	9	40
CG42762	sna	CG17724	tkv	9	40
Mes2	tsh	pxb	tsh	9	40
pros	twi	trn	twi	9	40
path	veil	peb	zen	9	40
disco	zen	ImpE2	zen2	9	40
mas	zfh1	MESR3	zfh1	9	40
CG5059	Ama	croc	Ama	9	60
veil	Ance	exex	Ance	9	60
byn	Antp	Ilp4	Antp	9	60
Ilp4	Atx-1	oc	Blimp-1	9	60
CG3502	Btk29A	CG8147	Btk29A	9	60
klg	CG15628	disco	CG10479	9	60
ImpL3	CG3502	Dfd	CG11208	9	60
CG15628	CG42342	htl	CG14427	9	60
Cys	CG42762	Ance	CG43394	9	60
CG2930	CG43085	fkh	CG8147	9	60
CG8147	CG43394	Cyp310a1	Cyp310a1	9	60
Cyp310a1	CG45263	aay	D	9	60
CG43085	CG5059	cad	Dfd	9	60
CG5888	CG5888	twi	Doc2	9	60
croc	CG8147	lok	Doc3	9	60
Optix	Cyp310a1	brk	Ilp4	9	60
twi	Cys	Doc2	ImpE2	9	60
Doc2	D	run	ImpL2	9	60
Aldh	Doc2	Mes2	Kr	9	60
cv-2	Doc3	dpn	Mdr49	9	60
btd	Hsp83	gk	Mes2	9	60
CG11905	Ilp4	Doc3	NetA	9	60
iab-8	Mdr49	D	Traf4	9	60
run	Mes2	ImpE2	aay	9	60
oc	Ndae1	CG17724	apt	9	60
Doc3	Optix	Btk29A	bowl	9	60
ltl	Ubx	Mdr49	brk	9	60
aay	abd-A	gt	bun	9	60
Hsp83	bl	tsh	cad	9	60
dpp	brk	nub	cnc	9	60
iab-4	bxd	trn	croc	9	60
mtt	byn	Esp	dan	9	60
Ance	croc	MESR3	danr	9	60
MRE23	cv-2	ftz	disco	9	60
Nplp2	disco	CG14427	dpn	9	60
CG42762	dpp	pxb	edl	9	60
disco	edl	zen	ems	9	60
Btk29A	fkh	kni	fj	9	60
GstD4	gt	knrl	fkh	9	60
CG34232	htl	rau	ftz	9	60
pros	iab-4	tkv	gk	9	60
Doc1	iab-8	peb	gt	9	60
exex	knrl	zen2	htl	9	60
kek1	mirr	noc	kni	9	60
ttk	mnd	dan	knrl	9	60
Gasp	noc	ImpL2	lok	9	60
path	nub	bun	noc	9	60
a	oc	edl	nub	9	60
mas	pDsRed	cnc	oc	9	60
Tom	pnr	CG11208	peb	9	60
Mes2	rdx	zfh1	prd	9	60
mnd	rib	Traf4	run	9	60
CG8260	run	tll	sna	9	60
htl	sna	sna	srp	9	60
Fas2	tsh	E(spl)m5-HLH	tkv	9	60
CG7191	twi	NetA	tsh	9	60
sog	veil	Ama	twi	9	60
ftz	wntD	CG10479	zen	9	60
CG4500	zen	danr	zen2	9	60
fend	zfh1	fj	zfh1	9	60
CG3502	Ance	croc	Ance	10	20
Ilp4	CG15628	oc	Antp	10	20
CG5059	CG3502	CG8147	Btk29A	10	20
byn	CG43394	Ilp4	CG43394	10	20
veil	CG5059	cad	CG8147	10	20
CG8147	CG8147	Ance	Cyp310a1	10	20
CG15628	Cyp310a1	twi	Doc2	10	20
ImpL3	Doc2	disco	Doc3	10	20
Optix	Ilp4	Cyp310a1	Ilp4	10	20
cv-2	bxd	gt	Mdr49	10	20
CG5888	byn	Doc2	Mes2	10	20
Cys	cv-2	knrl	croc	10	20
twi	dpp	Doc3	htl	10	20
Cyp310a1	htl	run	nub	10	20
ltl	iab-4	sna	oc	10	20
oc	iab-8	Mes2	sna	10	20
Hsp83	nub	htl	tsh	10	20
klg	pnr	fkh	twi	10	20
Doc1	tsh	tsh	zen	10	20
CG43085	veil	aay	zfh1	10	20
byn	Ance	croc	Ama	10	40
CG5059	Btk29A	oc	Ance	10	40
CG3502	CG15628	cad	Antp	10	40
Ilp4	CG3502	CG8147	Btk29A	10	40
veil	CG43085	Ilp4	CG43394	10	40
klg	CG43394	disco	CG8147	10	40
Cys	CG5059	Ance	Cyp310a1	10	40
CG15628	CG5888	htl	D	10	40
ImpL3	CG8147	exex	Doc2	10	40
CG8147	Cyp310a1	Cyp310a1	Doc3	10	40
Optix	Cys	Doc2	Ilp4	10	40
twi	Doc2	twi	ImpE2	10	40
oc	Doc3	tsh	ImpL2	10	40
CG11905	Hsp83	nub	Kr	10	40
CG5888	Ilp4	Doc3	Mdr49	10	40
Doc3	Mdr49	knrl	Mes2	10	40
cv-2	Mes2	fkh	aay	10	40
Doc2	Optix	run	brk	10	40
iab-4	bl	Dfd	cad	10	40
Cyp310a1	bxd	Btk29A	croc	10	40
CG43085	byn	noc	dan	10	40
run	croc	edl	disco	10	40
a	cv-2	gk	edl	10	40
ltl	dpp	dan	fj	10	40
knrl	htl	brk	fkh	10	40
dpp	iab-4	aay	gt	10	40
Ptx1	iab-8	Mes2	htl	10	40
kek1	nub	sna	kni	10	40
Aldh	oc	gt	knrl	10	40
MRE23	pDsRed	Mdr49	lok	10	40
CG2930	pnr	cnc	noc	10	40
sna	rdx	kni	nub	10	40
ttk	rib	CG14427	oc	10	40
pros	sna	zen	run	10	40
path	tsh	D	sna	10	40
ventrally-expressed-protein-D	twi	CG17724	srp	10	40
iab-8	veil	rau	tsh	10	40
Ance	wntD	lok	twi	10	40
Nplp2	zen	ImpL2	zen	10	40
CrebA	zfh1	MESR3	zfh1	10	40
CG5059	Ance	croc	Ama	10	60
klg	Antp	exex	Ance	10	60
byn	Atx-1	oc	Antp	10	60
Ilp4	Btk29A	cad	Blimp-1	10	60
veil	CG15628	CG8147	Btk29A	10	60
CG3502	CG3502	disco	CG10479	10	60
ImpL3	CG42762	Ilp4	CG11208	10	60
CG15628	CG43085	Ance	CG14427	10	60
Optix	CG43394	dan	CG43394	10	60
Cys	CG5059	fkh	CG8147	10	60
a	CG5888	htl	Cyp310a1	10	60
CG8147	CG8147	Cyp310a1	D	10	60
Ptx1	CR43432	hb	Dfd	10	60
Doc2	Cyp310a1	aay	Doc2	10	60
cv-2	Cys	Btk29A	Doc3	10	60
oc	D	gk	Ilp4	10	60
Cyp310a1	Doc2	brk	ImpE2	10	60
twi	Doc3	nub	ImpL2	10	60
CG11905	Hsp83	tsh	Kr	10	60
Doc3	Ilp4	Doc3	Mdr49	10	60
CG5888	Mdr49	run	Mes2	10	60
CG43085	Mes2	CG14427	NetA	10	60
run	Optix	zen	Traf4	10	60
mtt	Ubx	Doc2	aay	10	60
CrebA	Z600	edl	apt	10	60
iab-4	abd-A	twi	bowl	10	60
ttk	bl	sna	brk	10	60
knrl	brk	knrl	bun	10	60
croc	bxd	Esp	cad	10	60
ltl	byn	trn	cnc	10	60
kek1	cad	dpn	croc	10	60
dpp	croc	ImpE2	dan	10	60
Nplp2	cv-2	CG17724	danr	10	60
CG2930	dan	ImpL2	disco	10	60
exex	disco	MESR3	dpn	10	60
MRE23	dpp	Dfd	edl	10	60
Hsp83	gt	Mdr49	ems	10	60
path	htl	noc	fj	10	60
CG34232	iab-4	cnc	fkh	10	60
Aldh	iab-8	Mes2	ftz	10	60
bl	knrl	kni	gk	10	60
pros	mirr	D	gt	10	60
sna	mnd	ftz	hkb	10	60
iab-8	noc	fj	htl	10	60
aay	nub	bmm	kni	10	60
bxd	oc	lok	knrl	10	60
mnd	opa	zfh1	lok	10	60
Ance	pDsRed	CG11208	noc	10	60
mas	pigs	danr	nub	10	60
Btk29A	pnr	Nek2	oc	10	60
ventrally-expressed-protein-D	rdx	gt	peb	10	60
CG8260	rib	bun	run	10	60
CG13794	run	CG10479	sna	10	60
htl	sna	Traf4	srp	10	60
CG42762	tsh	E(spl)m5-HLH	tkv	10	60
CG7191	twi	pxb	tsh	10	60
disco	veil	Antp	twi	10	60
mspo	wntD	peb	zen	10	60
mirr	zen	NetA	zen2	10	60
cad	zfh1	CG17786	zfh1	10	60
